# Synergistic epistasis of the deleterious effects of transposable elements

**DOI:** 10.1101/2021.05.21.444727

**Authors:** Yuh Chwen G. Lee

## Abstract

The replicative nature and generally deleterious effects of transposable elements (TEs) give rise to an outstanding question about how TE copy number is stably contained in host populations. Classic theoretical analyses predict that, when the decline in fitness due to each additional TE insertion is greater than linear, or when there is synergistic epistasis, selection against TEs can result in a stable equilibrium of TE copy number. While several mechanisms are predicted to yield synergistic deleterious effects of TEs, we lack empirical investigations of the presence of such epistatic interactions. Purifying selection with synergistic epistasis generates repulsion linkage between deleterious alleles and, accordingly, an underdispersed distribution for the number of deleterious mutations among individuals. We investigated this population genetic signal in an African *Drosophila melanogaster* population and found evidence for synergistic epistasis among TE insertions, especially those expected to have large fitness impacts. Curiously, even though ectopic recombination has long been predicted to generate nonlinear fitness decline with increased TE copy number, TEs predicted to suffer higher rates of ectopic recombination are not more likely to be underdispersed. On the other hand, underdispersed TE families are more likely to show signatures of deleterious epigenetic effects and stronger ping-pong signals of piRNA amplification, a hypothesized source from which synergism of TE-mediated epigenetic effects arises. Our findings set the stage for investigating the importance of epistatic interactions in the evolutionary dynamics of TEs.
