## Supplemental Tables for "Synergistic epistasis of the deleterious effects of transposable elements"

### Sheet: Table S1
Table S1. List of DPGP3 genomes included in the analysis
	strain	include in the analysis	reason of being excluded
	ZI10	Y
	ZI103	Y
	ZI104	Y
	ZI114N	Y
	ZI117	Y
	ZI118N	Y
	ZI126	Y
	ZI129	Y
	ZI134N	N	too many TE missing data
	ZI136	N	too many TE missing data
	ZI138	Y
	ZI152	Y
	ZI157	Y
	ZI161	Y
	ZI164	Y
	ZI165	Y
	ZI167	Y
	ZI170	Y
	ZI172	Y
	ZI173	Y
	ZI176	Y
	ZI177	Y
	ZI178	Y
	ZI179	Y
	ZI181	Y
	ZI182	Y
	ZI184	Y
	ZI185	Y
	ZI188	Y
	ZI190	Y
	ZI191	Y
	ZI193	Y
	ZI194	Y
	ZI196	Y
	ZI197N	Y
	ZI198	Y
	ZI199	Y
	ZI200	N	excluded in Sohail et al.
	ZI202	Y
	ZI206	Y
	ZI207	Y
	ZI210	Y
	ZI211	Y
	ZI212	Y
	ZI213	Y
	ZI214	Y
	ZI216N	Y
	ZI218	N	too many TE missing data
	ZI219	Y
	ZI220	Y
	ZI221	Y
	ZI225	N	was sequenced by two sequencing runs
	ZI226	Y
	ZI227	Y
	ZI228	Y
	ZI230	N	was sequenced by two sequencing runs
	ZI231	Y
	ZI232	Y
	ZI233	Y
	ZI235	N	too many TE missing data
	ZI237	Y
	ZI239	Y
	ZI240	N	excluded in Sohail et al.
	ZI241	Y
	ZI250	Y
	ZI251N	Y
	ZI252	Y
	ZI253	Y
	ZI254N	Y
	ZI255	Y
	ZI26	Y
	ZI261	N	read length smaller than 100bp
	ZI263	Y
	ZI264	Y
	ZI265	Y
	ZI267	Y
	ZI268	N	read length smaller than 100bp
	ZI269	N	too many TE missing data
	ZI27	Y
	ZI271	N	was sequenced by two sequencing runs
	ZI273N	Y
	ZI276	Y
	ZI279	Y
	ZI28	Y
	ZI281	Y
	ZI284	Y
	ZI286	Y
	ZI291	Y
	ZI292	Y
	ZI293	N	excluded in Sohail et al.
	ZI295	Y
	ZI296	Y
	ZI303	Y
	ZI311N	Y
	ZI313	N	excluded in Sohail et al.
	ZI314	Y
	ZI316	Y
	ZI317	Y
	ZI319	Y
	ZI31N	Y
	ZI320	Y
	ZI321	Y
	ZI324	Y
	ZI329	Y
	ZI33	Y
	ZI332	Y
	ZI333	Y
	ZI335	Y
	ZI336	Y
	ZI339	Y
	ZI341	Y
	ZI342	Y
	ZI344	Y
	ZI348	Y
	ZI351	N	was sequenced by two sequencing runs
	ZI352	Y
	ZI353	Y
	ZI357N	Y
	ZI358	Y
	ZI359	Y
	ZI362	N	was sequenced by two sequencing runs
	ZI364	Y
	ZI365	Y
	ZI368	Y
	ZI370	Y
	ZI373	Y
	ZI374	Y
	ZI377	Y
	ZI378	Y
	ZI379	Y
	ZI380	Y
	ZI381	Y
	ZI382	N	excluded in Sohail et al.
	ZI384	Y
	ZI386	Y
	ZI388	Y
	ZI392	Y
	ZI394N	Y
	ZI395	Y
	ZI396	Y
	ZI397N	N	too many TE missing data
	ZI398	Y
	ZI400	Y
	ZI402	Y
	ZI405	Y
	ZI413	Y
	ZI418N	Y
	ZI420	Y
	ZI421	Y
	ZI429	Y
	ZI431	Y
	ZI433	Y
	ZI437	Y
	ZI443	Y
	ZI444	Y
	ZI445	Y
	ZI446	N	too many TE missing data
	ZI447	Y
	ZI448	Y
	ZI453	N	was sequenced by two sequencing runs
	ZI455N	Y
	ZI456	Y
	ZI457	Y
	ZI458	Y
	ZI460	Y
	ZI466	Y
	ZI467	Y
	ZI468	N	read length smaller than 100bp
	ZI471	Y
	ZI472	Y
	ZI476	Y
	ZI477	Y
	ZI486	Y
	ZI488	Y
	ZI490	Y
	ZI491	Y
	ZI504	Y
	ZI505	Y
	ZI508	Y
	ZI50N	Y
	ZI514N	Y
	ZI517	Y
	ZI523	Y
	ZI524	Y
	ZI527	Y
	ZI530	N	too many TE missing data
	ZI56	N	excluded in Sohail et al.
	ZI59	Y
	ZI61	Y
	ZI68	Y
	ZI76	Y
	ZI81	Y
	ZI85	Y
	ZI86	Y
	ZI90	Y
	ZI91	N	read length smaller than 100bp
	ZI99	Y

### Sheet: Table S2
Table S2. σ2/Va of different TE families
		all TEs				nearest gene dNdS first quantile [0, 0.341)				nearest gene with known lethal phenotype				nearest gene with known inviable phenotype
	TE family	no. TE	σ2/Va	one-sided p-value		no. TE	σ2/Va	one-sided p-value		no. TE	σ2/Va	one-sided p-value		no. TE	σ2/Va	one-sided p-value
	ROO	2667	1.27687	0.379		591	0.843648	0.026		968	1.0835	0.494		1168	1.09297	0.414
	HOBO	787	1.09677	0.58		182	1.06687	0.749		319	0.95283	0.295		361	0.902041	0.137
	412	779	1.0344	0.385		149	0.857425	0.133		256	1.0389	0.635		309	1.13459	0.881
	JOCKEY	611	0.805888	0.003		135	0.967029	0.447		240	0.818321	0.04		283	0.866296	0.097
	I	545	1.08899	0.666		137	1.0181	0.639		190	0.849636	0.088		223	0.951738	0.358
	POGO	453	0.924067	0.179		126	0.96533	0.466		199	0.901699	0.188		237	0.965613	0.404
	MDG1	440	0.956604	0.271		92	1.0292	0.734		143	0.943057	0.358		184	1.0494	0.702
	BLOOD	406	1.0241	0.526		78	0.963675	0.465		126	1.0749	0.795		162	1.08028	0.806
	P	405	1.16402	0.901		105	1.09279	0.868		210	1.00815	0.574		228	0.996228	0.503
	FB	368	0.978947	0.385		78	1.03668	0.728		198	0.904589	0.213		243	0.965057	0.388
	HOPPER	305	1.01789	0.541		55	0.878045	0.161		121	1.05167	0.767		142	1.02256	0.657
	OPUS	301	1.01785	0.569		68	0.855653	0.134		112	0.905004	0.258		138	0.886824	0.215
	TIRANT	263	0.950457	0.348		48	0.940745	0.443		106	1.13466	0.918		121	1.02867	0.69
	COPIA	248	1.04086	0.671		47	1.17411	0.946		94	0.9924	0.562		107	0.968062	0.485
	297	222	0.990426	0.542		47	0.956828	0.484		76	0.877124	0.202		92	0.909933	0.297
	1360	186	0.837647	0.07		47	0.976424	0.546		71	0.848333	0.103		90	0.888534	0.207
	TRANSPAC	172	0.924832	0.309		30	0.858803	0.132		53	0.920649	0.359		67	0.887876	0.232
	TRANSIB2	154	1.01936	0.654		39	0.951158	0.45		62	0.985313	0.566		68	0.942548	0.404
	S	150	1.04111	0.717		36	0.90979	0.3		79	0.987458	0.561		90	1.00866	0.621
	OSVALDO	143	0.954128	0.422		33	1.05594	0.777		65	0.977946	0.557		73	0.987299	0.556
	DOC	140	0.988878	0.547		31	1.06535	0.813		60	1.07587	0.847		71	1.06773	0.814
	FLEA	136	1.00531	0.647		39	0.92991	0.405		51	0.858036	0.123		57	0.863118	0.136
	BURDOCK	133	1.54513	1		30	1.09056	0.901		48	1.40302	0.999		55	1.46219	1
	TABOR	121	1.59827	1		32	0.925466	0.37		43	1.34544	0.997		58	1.22673	0.983
	JUAN	97	0.82966	0.075		31	0.956968	0.422		40	0.838631	0.068		48	0.856691	0.133
	3S18	92	1.03629	0.727		20	1.10206	0.916		39	1.03726	0.763		45	0.966133	0.534
	DIVER	88	0.978639	0.579		21	0.921255	0.238		33	1.14174	0.928		38	1.06831	0.816
	QUASIMODO	80	1.02766	0.754		14	NA	NA		26	1.17337	0.968		29	1.12587	0.924
	MDG3	79	1.09962	0.877		13	NA	NA		38	0.95954	0.453		41	1.02394	0.69
	F	76	0.951269	0.448		22	0.916481	0.21		24	0.888967	0.129		27	0.865397	0.078
	HMS-BEAGLE	76	1.03831	0.736		17	NA	NA		20	1.21412	0.965		23	1.15139	0.933
	BS	63	0.972523	0.502		12	NA	NA		26	0.926398	0.273		33	0.972839	0.511
	MAX	56	0.896698	0.243		8	NA	NA		18	NA	NA		22	1.00787	0.6
	INVADER4	54	0.907219	0.308		9	NA	NA		20	0.934497	0.463		22	0.916384	0.371
	STALKER2	46	0.861539	0.164		8	NA	NA		9	NA	NA		15	NA	NA
	X	45	0.983127	0.607		11	NA	NA		22	1.1037	0.891		29	1.12039	0.901
	BARI1	34	0.899042	0.229		11	NA	NA		16	NA	NA		17	NA	NA
	HMS-BEAGLE2	32	0.941444	0.448		10	NA	NA		9	NA	NA		11	NA	NA
	G2	26	1.01152	0.627		5	NA	NA		11	NA	NA		14	NA	NA
	GYPSY12	26	1.25138	0.982		4	NA	NA		6	NA	NA		8	NA	NA
	H	26	0.993258	0.606		3	NA	NA		14	NA	NA		16	NA	NA
	INVADER3	25	1.12436	0.911		7	NA	NA		5	NA	NA		8	NA	NA
	IVK	25	0.947127	0.383		6	NA	NA		10	NA	NA		11	NA	NA
	GYPSY	21	1.03274	0.694		4	NA	NA		7	NA	NA		8	NA	NA
	ROVER	21	1.02413	0.74		7	NA	NA		9	NA	NA		11	NA	NA
	HOPPER2	20	1.05046	0.748		2	NA	NA		5	NA	NA		7	NA	NA
	1731	17	NA	NA		7	NA	NA		5	NA	NA		8	NA	NA
	GYPSY10	12	NA	NA		4	NA	NA		4	NA	NA		5	NA	NA
	IDEFIX	9	NA	NA		4	NA	NA		3	NA	NA		3	NA	NA
	R1A1	9	NA	NA		3	NA	NA		4	NA	NA		5	NA	NA
	G6	8	NA	NA		3	NA	NA		3	NA	NA		5	NA	NA
	GYPSY5	8	NA	NA		2	NA	NA		3	NA	NA		3	NA	NA
	STALKER4	8	NA	NA		1	NA	NA		1	NA	NA		2	NA	NA
	ACCORD	7	NA	NA		1	NA	NA		1	NA	NA		2	NA	NA
	G	6	NA	NA		0	NA	NA		2	NA	NA		2	NA	NA
	CR1A	5	NA	NA		1	NA	NA		3	NA	NA		3	NA	NA
	GTWIN	5	NA	NA		1	NA	NA		2	NA	NA		3	NA	NA
	RT1B	5	NA	NA		2	NA	NA		2	NA	NA		3	NA	NA
	17.6	4	NA	NA		1	NA	NA		2	NA	NA		2	NA	NA
	GATE	4	NA	NA		1	NA	NA		2	NA	NA		3	NA	NA
	ZAM	4	NA	NA		0	NA	NA		1	NA	NA		1	NA	NA
	G5A	3	NA	NA		0	NA	NA		0	NA	NA		0	NA	NA
	GYPSY6	3	NA	NA		0	NA	NA		2	NA	NA		2	NA	NA
	MCCLINTOCK	3	NA	NA		1	NA	NA		2	NA	NA		2	NA	NA
	MICROPIA	3	NA	NA		1	NA	NA		2	NA	NA		2	NA	NA
	NINJA-DSIM-LIKE	3	NA	NA		0	NA	NA		2	NA	NA		2	NA	NA
	SPRINGER	3	NA	NA		0	NA	NA		1	NA	NA		1	NA	NA
	DOC3	2	NA	NA		1	NA	NA		0	NA	NA		1	NA	NA
	GYPSY2	2	NA	NA		1	NA	NA		1	NA	NA		2	NA	NA
	GYPSY4	2	NA	NA		0	NA	NA		0	NA	NA		0	NA	NA
	INVADER1	2	NA	NA		0	NA	NA		0	NA	NA		0	NA	NA
	STALKER	2	NA	NA		0	NA	NA		1	NA	NA		1	NA	NA
	BAGGINS	1	NA	NA		0	NA	NA		0	NA	NA		0	NA	NA
	BS3	1	NA	NA		0	NA	NA		0	NA	NA		0	NA	NA
	DIVER2	1	NA	NA		0	NA	NA		0	NA	NA		0	NA	NA
	DOC2	1	NA	NA		0	NA	NA		0	NA	NA		0	NA	NA
	DOC4	1	NA	NA		1	NA	NA		1	NA	NA		1	NA	NA
	G3	1	NA	NA		0	NA	NA		0	NA	NA		0	NA	NA
	GYPSY11	1	NA	NA		0	NA	NA		0	NA	NA		0	NA	NA
	GYPSY7	1	NA	NA		0	NA	NA		0	NA	NA		0	NA	NA
	INVADER2	1	NA	NA		0	NA	NA		1	NA	NA		1	NA	NA
	INVADER6	1	NA	NA		0	NA	NA		1	NA	NA		1	NA	NA
	LOOPER1	1	NA	NA		0	NA	NA		1	NA	NA		1	NA	NA
	RT1A	1	NA	NA		0	NA	NA		0	NA	NA		0	NA	NA
	RT1C	1	NA	NA		1	NA	NA		1	NA	NA		1	NA	NA
	TC1	1	NA	NA		1	NA	NA		0	NA	NA		0	NA	NA
